# Spatial Transcriptomic Signature of Progressive Fibrosis in Human MASLD: Role of Senescence and Metabolic Reprogramming

**DOI:** 10.1101/2025.03.20.644239

**Authors:** Hani Vu, Yuliangzi Sun, Zherui Xiong, Daniel Radford-Smith, Andrew Causer, Christian Nefzger, Eoin O’Sullivan, Matthew Watt, Grant Ramm, Andrew Clouston, Katharine Irvine, Quan H Nguyen, Elizabeth Powell

## Abstract

Granular detail about the location and nature of liver cell interactions and the metabolic, inflammatory and fibrogenic pathways driving progressive fibrosis in metabolic dysfunction-associated steatotic liver disease (MASLD) is needed to deliver novel therapeutic targets. Here we used spatial transcriptomic data from human MASLD liver biopsies to identify the major cell types and their potential interconnected activities within specific tissue regions across the spectrum of MASLD. Gene expression data were generated using 10X Genomics Visium technology from 33 formalin-fixed paraffin-embedded liver biopsy samples and overlaid with annotated anatomical regions. Differential gene expression (DEG) and pathway analyses, cellular deconvolution and ligand-receptor interactions were conducted for each annotated anatomical category, with specific protein expression validated using CODEX spatial proteomics and immunohistochemistry staining. Unsupervised gene expression data grouped the annotated spots into 2 main clusters enriched for early/intermediate vs late fibrosis and transcriptome-based cellular deconvolution was well aligned with annotated histopathological features. In addition to extracellular matrix/receptor interactions and immune cell recruitment and trafficking, several genes encoding immunoglobulins were highly upregulated in late-stage fibrosis and were spatially associated with a senescence signature. Upregulated DEGs for early/intermediate-stage fibrosis were significantly enriched for metabolic pathways, oxidative phosphorylation and fatty acid metabolism. In contrast glycolysis genes were strongly co-expressed with late stage fibrosis. MASLD progression is accompanied by a decline in normal liver metabolic function and significant reprogramming of metabolic fuel utilisation. The spatial association of a senescence signature with expression of genes encoding immunoglobulins and complement has been linked to aging and is associated with progressive fibrosis. This work provides a valuable discovery dataset spanning different stages of human liver fibrosis and highlights the complex crosstalk between metabolic perturbations and inflammation underpinning fibrosis progression.
