## Supplementary Tables for "Spatial Transcriptomic Signature of Progressive Fibrosis in Human MASLD: Role of Senescence and Metabolic Reprogramming"

### Sheet: Supplementary Table 1
Supplementary Table 1: Clinical and histological characteristics according to fibrosis group
		Early (F0,F1) (n)	Intermediate (F2,F3a) (n)	Late (F3b, F4) (n)
Sex	Male	8	5	5
	Female	6	0	9
Age	≤ 50 years	9	2	2
	≥ 50 years	5	3	12
Steatosis Grade	1	3	2	2
	2	1	1	2
	3	10	2	10
Lobular Inflammation Score (0-3)	0	0	0	0
	1	9	2	2
	2	4	2	10
	3	1	1	2
Ballooning	0	2	1	0
	1	5	1	0
	2	7	3	14

### Sheet: Supplementary Table 2 & 3
Supplementary Table 2: Differentially expressed genes upregulated for "early" group within two or more annotation groups across all early vs late DEG comparisons.											Supplementary Table 3: Differentially expressed genes upregulated for "late" group within two or more annotation groups across all early vs late DEG comparisons.
SDS	AKR1C8P	KLF15	AKR1C4	CLPTM1L	GSTO1	MT1E	SEC14L4				ADAMTSL2	TPM1	NTRK2	BBC3	DTNA	LAMA2	PRELP	TRIM22
AGXT	AKR1D1	LSR	ALAS1	CLRN3	HADH	MT2A	SELENOP				PTGDS	VIM	PAPLN	BICD1	EHBP1L1	LBH	PRSS23	TRO
ASS1	AMN	M AR2	ALB	COL7A1	HAL	MTTP	SERPINA5				AEBP1	A2M	PKDCC	BTG2	EIF4E3	LCP2	PSTPIP1	TYROBP
HSD17B14	APOA5	MASP2	ALDH2	COQ10A	HAMP	MUC7	SERPINC1				C7	ACSL4	PSAP	C1orf198	ENO2	LDHC	QSOX1	UBD
IGFBP1	APOC3	MDN1	ALDH6A1	CPS1	HERC6	MX1	SERPINF2				CCL19	ADAMTS10	PTPRS	CALD1	EPCAM	LGALS4	RARRES2	UCP2
MT-ND1	APOF	MGMT	ALKBH7	CRHBP	HLF	NEK10	SHFL				COL14A1	ADAMTS2	RNASE1	CATSPERB	EPHA3	LOXL4	RASSF2	VWF
MUC3A	ASB9	MT1X	AMACR	CUX2	HNF1A	NHSL1	SIGMAR1				COL1A1	AKR1B10	S100A6	CAVIN1	EVI2B	LRRC32	ROBO1	YBX3
PCK1	ASCL1	MTHFD1	AMDHD1	CXCL2	HNF4A	NQO1	SLC12A8				COL3A1	ANXA2	SMOC2	CCBE1	FABP4	LSP1	ROCK1	ZEB2
TAT	AZGP1	NAGS	ANGPTL1	CYP1A2	HOGA1	NR1I3	SLC17A9				DCN	AQP1	SOD3	CCDC3	FAP	LTBP4	RUNX1	ZMAT3
AHSG	BAAT	NCAM2	ANGPTL4	CYP2C8	HPN	OAS1	SLC27A2				DPT	BCO2	SPARC	CCDC88B	FASN	LXN	S100A13	ZNF532
ALDOB	BHMT	NDRG2	APOA2	CYP2C9	HSD17B10	OAS2	SLC2A4RG				FBLN5	BGN	SPSB1	CCL5	FBLN1	MAP1B	S100A4	ZNF83
ASPG	CACNA1H	NEU4	APOC1	CYP2D6	HSD17B13	OPLAH	SLC30A10				IGFBP7	BICC1	STMN2	CD44	FBLN2	MCAM	SAMHD1
CFHR3	CHRNA4	OXER1	APOM	CYP4F3	HSPA1A	OXT	SLC38A4				ITGBL1	CAPN2	SVEP1	CD53	FBN1	MDM2	SEL1L3
ECHDC2	CLEC4G	PCK2	AQP3	DCAF11	IFI44	PCBD1	SLC41A2				MFAP4	CCL21	TACC1	CDH11	FCGR3A	MMP7	SELENOM
G6PC	CLEC4M	PON3	ARG1	DNAJC12	IFI44L	PDE11A	SLC47A1				C1QA	CD24	TAGLN	CDKN1A	FGL1	MOXD1	SERPINA11
GLYCTK	CYP2B6	SCD	ARL6IP4	DUSP1	IFI6	PEBP1	SLC51A				C1QC	CD74	THBS2	CFTR	FGL2	MPEG1	SERPINH1
GSTA2	CYP2E1	SLC27A5	ASGR1	DUSP10	IFIT3	PEPD	SLCO2B1				CCDC80	COL6A2	TMEM50A	CHST4	GABRE	MRC2	SFRP5
HGD	CYP3A4	SLC43A1	ASPA	EFNA1	IFRD2	PER3	SLPI				CD163	CRISPLD2	TMSB10	CIITA	GLIPR1	MSN	SH3BGRL
HMGCS2	CYP4A11	SLC7A2	ASPDH	ELOA3	IFT122	PFKFB1	SMPDL3A				CHI3L1	CYP3A7	TNFRSF21	CLDN11	GNG12	MT-CYB	SLC12A2
MAB21L4	DHRS2	SORD	ATAD3C	ESPL1	IGF1	PHGDH	SOD1				COL16A1	DKK3	TNXB	CMTM3	GPNMB	MYL9	SLC25A18
PPP1R1A	ENO3	TBX3	ATF5	ETNPPL	IGSF8	PHYHD1	SOX10				COL1A2	EFEMP1	TRAC	CNN2	GPRIN3	MYOF	SLC40A1
PRAP1	ETNK2	TFF3	ATP5F1D	F13B	IHH	PIPOX	STAB2				COL4A1	EMILIN1	TXNDC5	COL4A4	GSTP1	NALCN	SLC6A6
PTMS	FBP1	THRSP	BCL2L10	F2	ISG15	PLIN1	STAT1				COL4A2	GLUL	VCAN	COL5A3	GUCY1A1	NNMT	SLIT3
RTN4RL2	FCN2	TSKU	BOK	FAM151A	ITPR2	PLIN5	SULT1E1				COL5A1	GPX2	ABCC1	COTL1	HKDC1	NPR3	SMIM24
SREBF1	FH	TTC36	BST2	FGF14	KDM5D	PRDX6	TDO2				COL6A3	IGHA1	ACTA2	CRTAP	ID4	NR2F1	SOX4
ST3GAL1	FNDC5	VKORC1	C10orf62	FITM1	KDR	PRODH2	TFR2				CXCL12	IGHG1	ACTB	CTSC	IGFBP3	OGFRL1	SPATA21
TCEA2	GLS2	XDH	C3orf85	FOS	KLHDC10	PRSS53	TMBIM6				ENG	ITGB1	ADAMTS1	CXCL6	IGHG3	OSMR	SPECC1
TTR	GNMT	AASS	C8B	FST	KMO	PTGR1	TMEM120A				F3	LCP1	ADGRA2	CXCL8	IKZF1	PALLD	SPINK1
VTN	GPR88	ABCB11	C9	FTL	KNG1	PTH2R	TMEM14A				IGFBP2	LOXL1	AKAP7	CYBB	INMT	PCDH7	SPON1
A1CF	GPT	AC132217.2	CAT	FUOM	KYNU	PXMP2	TMEM184A				IGKC	LTBP2	AKR1B1	CYBRD1	ITGA9	PDE1A	SPP1
ACAA1	GSTA1	ACAA2	CCL14	FXYD1	LRRC75B	PZP	TMEM82				IGLC1	LYZ	ANK3	CYP1A2	ITGAM	PDGFRA	STX2
ACADSB	HAAO	ACACB	CCL16	FZD5	MARCO	QDPR	TMPRSS9				LAMC3	MEGF6	ANKS1B	CYP2E1	ITGAX	PGGHG	TDRD15
ACSL1	HJV	ACADM	CDHR5	GALK1	MLPH	RAPGEFL1	TNFSF10				LUM	MMP2	ANTXR1	CYTH3	ITGB2	PLA2G2A	TIMP3
ACSM3	HPGD	ACAT1	CGN	GCAT	MLXIPL	RBP4	TP53INP2				MGP	MT-ND4L	ARHGAP4	CYTIP	JAG1	PLCXD3	TMEM200A
ADH6	IGFALS	ACOX2	CHAD	GCGR	MME	RBP5	UTY				PODN	MT-ND6	ARHGAP9	DCDC2	JCHAIN	PLEKHO1	TNFAIP8
ADI1	ISOC2	ADH4	CHCHD10	GCHFR	MOGAT2	RCL1	XAF1				THY1	MUC6	ARNTL	DEF6	KCTD12	PLVAP	TPM2
ADIRF	ITPRID2	AGT	CISH	GHR	MROH7	SARDH	XKR9				TIMP1	NFASC	ASPN	DOP1B	KIAA1755	PPP1R18	TPM4
AGPAT2	KHK	AKR1C2	CLDN14	GSTM1	MT-ND5	SAT2	ZNF385D				TMSB4X	NPNT	AXL	DPYSL3	KRT7	PPP1R3B	TRBC1

### Sheet: Supplementary Table 4
Supplementary Table 4: Antibodies used in CODEX panel
Antibody	Cell types
CD39	T cells (Tregs) and some immune cells, involved in anti-inflammatory responses
CD3e	T Cells (T cell receptor complex)
CD20	B cells (Mature B lymphocytes)
GranzymeB	Cytotoxic T cells and NK cells
CD107a	Activated T cells and NK cells
Ki67	Proliferation marker
CD45	Pan-leukocyte marker, all nucleated hematopoietics cells
CD4	Helper and regulatory T cells, some dendritic cells and marcrophages
HLA-DR	MHC class II molecule, found on APCs like macrophages, dendritic cells, B cells
CD44	A cell adhesion molecule, present on various cell types, including T cells
CD66	Neutrophils and some epithelial cells
Vimentin	Mesenchymal cells, upregulated duing ETM transition and in fibrotic tissues
CD8	Cytotoxic T cells
CD45RO	Memory T cells
CD79	B cells, part of B cell receptor complex
CD14	Monocytes and marcrophages
FOXP3	regulatory T cells (Tregs)
CD31	Endothelial cells marker
VISTA	Myeloid cells and some T cells, immune checkpoint
PD-1	Inhibitory receptor on T cells
PANCK	Epithelial cell marker, biliary tract
IFNG	Cytokine produced by T cell and NK cells, pro-inflammatory response
PD-L1	Ligand for PD-1, expressed on tumor cell and APCs
MOP	Peroxidase enzyme， expressed in neutrophils
CD11c	Marker for dendritic cells and some macrophages
CD38	Plasma cells and T cells
CD56	NK cells and some T cells
Podoplanin	Transmembrane glycoprotein, commonly expressed at the tumor-invasive front
IDO1	Dendritic cells
E-cadherin	Epithelial cell adhesion, downregulated in EMT and fibrosis.
ICOS	Activated T cells, especially T follicular helper cells
CD21	Mature B cells and follicular dendritic cells
LAG3	Immune checkpoint receptor, activated T cells
CD163	Marcophage, anti-inflammatory M2
CollagenIV	Extracellular matrix, increase in liver fibrosis

### Sheet: Supplementary Table 5
Supplementary Table 5: Senescence gene list, collated from SenMayo and GOBP_CELLULAR_SENESCENCE
TGFB1	CSF2RB	ICAM3	MMP12	TNFRSF11B	OPA1	MIF	HMGB1
NOTCH1	CST4	IGF1	MMP13	TNFRSF1A	TERF2	SMC6	ICAM1
ACVR1B	CTNNB1	IGFBP1	MMP14	TNFRSF1B	CDK2	COMP
ANG	CTSB	IGFBP2	MMP2	TUBGCP2	HMGA2	MAGEA2
ANGPT1	CXCL1	IGFBP3	MMP3	VEGFA	MAP3K5	TNFRSF10C
ANGPTL4	CXCL10	IGFBP4	MMP9	VEGFC	PLA2R1	LMNA
AREG	CXCL12	IGFBP5	NAP1L4	VGF	TOP2B	MAPKAPK5
AXL	CXCL16	IGFBP6	NRG1	WNT16	CDKN1A	CALR
BEX3	CXCL2	IGFBP7	PAPPA	WNT2	HRAS	HMGA1
BMP2	CXCL3	IL10	PECAM1	ABL1	MAPK10	MAP2K7
BMP6	CXCL8	IL13	PGF	ECRG4	PML	MAPK9
C3	CXCR2	IL15	PIGF	MAP2K1	TP53	SIRT1
CCL1	DKK1	IL18	PLAT	MNT	CDKN1B	WRN
CCL13	EDN1	IL1A	PLAU	SPI1	ID2	MMP10
CCL16	EGF	IL1B	PLAUR	ATM	MAPK11	ZMIZ1
CCL2	EGFR	IL2	PTBP1	FBXO4	PRELP	DNAJA3
CCL20	EREG	IL32	PTGER2	MAP2K3	TP63	SMC5
CCL24	ESM1	IL6	PTGES	NPM1	CDKN2A	CSF1
CCL26	ETS2	IL6ST	RPS6KA5	SRF	IGF1R	CSF2
CCL3	FAS	IL7	SCAMP4	BMAL1	MAPK14	MIF
CCL3L1	FGF1	INHA	SELPLG	H2AJ	PRKCD	MMP1
CCL4	FGF2	IQGAP2	SEMA3F	MAP2K4	ULK3	TIMP2
CCL5	FGF7	ITGA2	SERPINB4	NSMCE2	CDKN2B	TNF
CCL7	GDF15	ITPKA	SERPINE1	TBX2	KAT5	NUP62
CCL8	GEM	JUN	SERPINE2	BRCA2	MAPK8	TBX3
CD55	GMFG	KITLG	SPP1	H2AX	PRMT6	CITED2
CD9	HGF	LCP1	SPX	MAP2K6	WNT16	KAT6A
